# Distinct roles of LARP1 and 4EBP1/2 in regulating translation and stability of 5′TOP mRNAs

**DOI:** 10.1101/2023.05.22.541712

**Authors:** Tobias Hochstoeger, Panagiotis Papasaikas, Ewa Piskadlo, Jeffrey A. Chao

## Abstract

A central mechanism of mTOR complex 1 (mTORC1) signaling is the coordinated translation of ribosomal protein and translation factor mRNAs mediated by the 5′-terminal oligopyrimidine motif (5′TOP). Recently, La-related protein 1 (LARP1) has been proposed to be the specific regulator of 5′TOP mRNA translation downstream of mTORC1, while eIF4E-binding proteins (4EBP1/2) were suggested to have a general role in repression. Here, we employ single-molecule translation site imaging of 5′TOP and canonical mRNAs to study the translational dynamics of single mRNAs in living cells. Our data reveals that 4EBP1/2 has a dominant role in translation repression of both 5′TOP and canonical mRNAs during pharmacological inhibition of mTOR. In contrast, we find that LARP1 selectively protects 5′TOP mRNAs from degradation in a transcriptome-wide analysis of mRNA half-lives. Our results clarify the roles of 4EBP1/2 and LARP1 in regulating 5′TOP mRNAs and provides a framework to further study how these factors control cell growth during development and disease.
