## Supplementary Table 5 for "Distinct roles of LARP1 and 4EBP1/2 in regulating translation and stability of 5′TOP mRNAs"

### Sheet: Table S5
Chemicals
JF549/646 HaloTag ligand	Grimm et al., 2015	N/A
Torin1	Selleckchem	S2827
Lipofectamine 2000	Invitrogen	11668027
Opti-MEM I Reduced Serum Medium	Thermo Fisher Scientific	31985062
FluoroBrite DMEM	Thermo Fisher Scientific	A1896701
Harringtonine	MedChemExpress	HY-N0862
Puromycin	InvivoGen	ant-pr-1
Doxycycline	Sigma-Aldrich	D9891-1G
Antibiotic G418 Sulfate	Promega	V8091
Polybrene	Merck	TR-1003-G
Blasticidin	InvivoGen	ant-bl-1
Protease Inhibitor Cocktail	Bimake.com	B14001
SuperNuclease	Sino Biological	SINOSSNP01
4x Laemmli Sample Buffer	BioRad	1610747
DTT	VWR	A2948.0025
4-15% TGX Pre-cast gel	BioRad	4561086
Trans-Blot Turbo Nitrocellulose Transfer Pack	Bio-Rad	1704158
Trans-Blot Turbo PVDF Transfer Pack	Bio-Rad	1704156
BSA	Sigma	A2153
Tween-20	Mp Biomedicals Inc	ICNA04806576
Intercept® (TBS) Protein-Free Blocking Buffer (x3)	LI COR (VWR)	927-60003
DNeasy Blood & Tissue Kit	QIAGEN	69504
Phusion High-Fidelity Polymerase	NEB	M0530L
Zero Blunt PCR cloning kit	Thermo Fisher Scientific	K275040
QIAquick PCR Purification Kit	QIAGEN	28106
QIAprep Spin Miniprep Kit	QIAGEN	27106
Absolutely RNA RT-PCR Miniprep Kit	Agilent	400800
QuantiTect Reverse Transcription Kit	Qiagen	205311
SLAMseq Catabolic Kinetics Kit	Lexogen	062.24
CellTiter-Glo Luminescent Cell Viability Assay	Promega	G7570
TeloPrime Full-Length cDNA Amplification Kit V2	Lexogen	013.08
Fugene 6	Promega	E2691
Lenti-X concentrator	Clontech	631231
u-dish 35mm, high NA, glass bottom	Ibidi	81158-IBI
Plasmids
Cas9 (pX330)	Addgene	42230
Cas9-T2A-mCherry (modified from pX330)	Addgene	64324
Cas9_LARP1 sgRNA1	this study	N/A
Cas9-T2A-mCherry_LARP1 sgRNA2	this study	N/A
Cas9-T2A-mCherry_LARP1B sgRNA1	this study	N/A
Cas9-T2A-mCherry_LARP1B sgRNA2	this study	N/A
pLKO.1_BlastR	Addgene	26655
pLKO.1_BlastR_4EBP2 shRNA	this study, shRNA sequence from TRCN0000117814	N/A
psPAX2	Addgene	12260
vsv-G	Addgene	12259
Viruses
Lentivirus EIF4EBP1 shRNA (PuroR)	TRCN0000040203	Sigma-Aldrich
Lentivirus EIF4EBP2 shRNA (BlastR)	this study	N/A
Cell Lines
HeLa-11ht + NLS-stdMCP-stdHalo + scAB-GFP + Control SunTag-Renilla	Wilbertz et al., 2019	N/A
HeLa-11ht + NLS-stdMCP-stdHalo + scAB-GFP + 5′TOP-SunTag-Renilla	Wilbertz et al., 2019	N/A
LARP1 KO HeLa-11ht + NLS-stdMCP-stdHalo + scAB-GFP + Control SunTag-Renilla	this study	N/A
LARP1 KO HeLa-11ht + NLS-stdMCP-stdHalo + scAB-GFP + 5′TOP-SunTag-Renilla	this study	N/A
LARP1+1B dKO HeLa-11ht + NLS-stdMCP-stdHalo + scAB-GFP + Control SunTag-Renilla	this study	N/A
LARP1+1B dKO HeLa-11ht + NLS-stdMCP-stdHalo + scAB-GFP + 5′TOP-SunTag-Renilla	this study	N/A
4EBP1+2 dKD HeLa-11ht + NLS-stdMCP-stdHalo + scAB-GFP + Control SunTag-Renilla	this study	N/A
4EBP1+2 dKD LARP1 KO HeLa-11ht + NLS-stdMCP-stdHalo + scAB-GFP + 5′TOP-SunTag-Renilla	this study	N/A
4EBP1+2 dKD & LARP1+1B dKO HeLa-11ht + NLS-stdMCP-stdHalo + scAB-GFP + Control SunTag-Renilla	this study	N/A
4EBP1+2 dKD & LARP1+1B dKO HeLa-11ht + NLS-stdMCP-stdHalo + scAB-GFP + 5′TOP-SunTag-Renilla	this study	N/A
CRISPR Guides
LARP1 sgRNA1	GATGAGGATTGCCAGCGAGG
LARP1 sgRNA2	GCCACCCAAGAAGGACATGA
LARP1B sgRNA1	TTTCAGAGCGTCCTCAGCCA
LARP1B sgRNA2	CAGTGACAGCAAAGAAAACC
shRNA
4EBP1	GCCAGGCCTTATGAAAGTGAT
4EBP2	CGCAGCTACCTCATGACTATT
